# OsIDS3L, a Non-Canonical Dioxygenase Enhancing Iron Homeostasis and Micronutrient Biofortification in Rice

**DOI:** 10.64898/2025.12.07.692860

**Authors:** Jyoti Aggarwal, Kuo-Chen Yeh

**Author notes:** corresponding author Kuo-Chen Yeh.

## Abstract

- Graminaceous plants synthesize some organic compounds known as phytosiderophores (PSs) for iron (Fe) uptake. The first PS, deoxymugineic acid (DMA), is common to all grasses. However, PSs synthesized from DMA, hydroxylated PSs, have higher efficiency for Fe chelation and are species-specific. Hydroxylated PS, mugineic acid (MA) synthesis via the Fe(II)-2-oxoglutarate-dependent dioxygenase enzymes HvIDS2 and HvIDS3 have been reported in barley.
- Here, we report that IDS3-Like (OsIDS3L), a homolog of the MA biosynthesis gene, is responsive to Fe deficiency in rice. Functional analysis using overexpression (OE) lines demonstrates OsIDS3L’s role in Fe-deficiency tolerance and micronutrient assimilation in seeds. However, MA was not detected, indicating functional divergence of IDS in rice. Increased DMA and NA levels in OE lines support enhanced Fe uptake and homeostasis.
- CRISPR-generated mutants lack an obvious phenotype and show no substrate DMA accumulation. Expression analysis suggests regulation of Fe-responsive genes by both gain- and loss-of-function lines. A computational metabolomics analysis, supported by chemotype justification, suggests a role for OsIDS3l in an enzyme reaction upstream of DMA.
- The results not only identified a gene potential for agronomy-specific traits and biofortification, but also shed light on a possible non-canonical PS biosynthesis pathway.
