## Supplementary material for "OsIDS3L, a Non-Canonical Dioxygenase Enhancing Iron Homeostasis and Micronutrient Biofortification in Rice": Table S2

### Sheet: Table S2a
Table S2a The list of oxidative trasformation edges (Δm/z ~ 15.9949 Da) from FBMN (feature based molecular network)
substrate_id	product_id	substrate_mz	product_mz	delta_mz	substrate_rt	product_rt	delta_rt	cosine_score
34088	24601	193.087	209.081	15.9949	6.52	5.87	0.65	0.7122
55269	41862	265.135	281.133	15.9949	7.92	7.02	0.9	0.8983
30772	22438	378.14	394.135	15.9949	6.31	5.71	0.6	0.8458
50712	37327	307.145	323.14	15.9949	7.63	6.73	0.9	0.8564
46830	37327	307.145	323.14	15.9949	7.37	6.73	0.64	0.9417
29198	28276	706.269	722.265	15.9949	6.2	6.13	0.07	0.8206
62801	65068	319.227	335.222	15.9949	8.53	8.77	0.24	0.7259
5486	8472	356.164	372.159	15.9949	1.57	2.26	0.69	0.8918
5486	5091	356.164	372.159	15.9949	1.57	1.55	0.02	0.932
5486	7169	356.164	372.159	15.9949	1.57	2.01	0.44	0.9194
38594	31156	314.139	330.134	15.9949	6.87	6.34	0.53	0.865
34033	22454	320.295	336.29	15.9949	6.51	5.71	0.8	0.8064
10255	11032	327.159	343.154	15.9949	2.63	2.79	0.16	0.8617
8766	9102	163.06	179.055	15.9949	2.32	2.37	0.05	0.8291
8234	8814	329.102	345.116	15.9949	2.21	2.32	0.11	0.8744
59427	50712	291.15	307.145	15.9949	8.23	7.63	0.6	0.8696
61515	48998	252.14	268.134	15.9949	8.41	7.52	0.89	0.8808
9561	9628	609.262	625.257	15.9949	2.48	2.47	0.01	0.8776
49069	37745	337.156	353.15	15.9949	7.53	6.77	0.76	0.985
16622	19949	306.119	322.114	15.9949	5.19	5.53	0.34	0.8386
48998	38262	268.134	284.128	15.9949	7.52	6.83	0.69	0.8686
59427	46830	291.15	307.145	15.9949	8.23	7.37	0.86	0.9608
30317	23028	340.161	356.156	15.9949	6.28	5.76	0.52	0.9572
9686	8219	259.129	275.124	15.9949	2.49	2.21	0.28	0.8809
30317	21138	340.161	356.156	15.9949	6.28	5.63	0.65	0.9071
9628	9518	625.257	641.252	15.9949	2.47	2.48	0.01	0.8703
42571	57397	332.223	348.218	15.9949	7.08	8.07	0.99	0.8678
74157	64832	301.217	317.212	15.9949	9.69	8.76	0.93	0.8266
74157	68001	301.217	317.212	15.9949	9.69	9.14	0.55	0.787
74157	71564	301.217	317.212	15.9949	9.69	9.47	0.22	0.7231
59427	48626	291.15	307.145	15.9949	8.23	7.49	0.74	0.8002
24523	18407	375.093	391.088	15.9949	5.87	5.37	0.5	0.8593
9086	11032	327.159	343.154	15.9949	2.36	2.79	0.43	0.7987
64024	52813	333.207	349.202	15.9949	8.65	7.75	0.9	0.8152
41921	33927	368.192	384.187	15.9949	7.03	6.5	0.53	0.9472
29095	28154	704.26	720.251	15.9949	6.2	6.13	0.07	0.8116
50125	68582	285.222	301.217	15.9949	7.6	9.19	1.59	0.7248
68977	63883	315.196	331.191	15.9949	9.23	8.64	0.59	0.7731
72384	63883	315.196	331.191	15.9949	9.55	8.64	0.91	0.7436
14400	11173	196.064	212.06	15.9949	4.68	2.82	1.86	0.7097
4982	11173	196.065	212.06	15.9949	1.55	2.82	1.27	0.7866
58878	34033	304.3	320.295	15.9949	8.18	6.51	1.67	0.7979
6755	5091	356.164	372.159	15.9949	1.88	1.55	0.33	0.9657
58013	52813	333.207	349.202	15.9949	8.12	7.75	0.37	0.7495
49029	55010	289.134	305.13	15.9949	7.53	7.89	0.36	0.8467
5298	11032	327.159	343.154	15.9949	1.56	2.79	1.23	0.8686
6755	7169	356.164	372.159	15.9949	1.88	2.01	0.13	0.9417
6755	8472	356.164	372.159	15.9949	1.88	2.26	0.38	0.8897
13066	8775	134.057	150.059	15.9949	3.47	2.32	1.15	0.7804

### Sheet: Table S2b
Table S2b OE-specific oxidative reactions. Oxidative edges accumulating product higher than 1.5 fold in OE lines in comparison to WT.
substrate_id	product_id	substrate_mz	product_mz	delta_mz	substrate_rt	product_rt	delta_rt	cosine_score
55269	41862	265.135	281.133	15.9949	7.92	7.02	0.9	0.8983
62801	65068	319.227	335.222	15.9949	8.53	8.77	0.24	0.7259
10255	11032	327.159	343.154	15.9949	2.63	2.79	0.16	0.8617
61515	48998	252.14	268.134	15.9949	8.41	7.52	0.89	0.8808
48998	38262	268.134	284.128	15.9949	7.52	6.83	0.69	0.8686
59427	46830	291.15	307.145	15.9949	8.23	7.37	0.86	0.9608
30317	23028	340.161	356.156	15.9949	6.28	5.76	0.52	0.9572
9686	8219	259.129	275.124	15.9949	2.49	2.21	0.28	0.8809
42571	57397	332.223	348.218	15.9949	7.08	8.07	0.99	0.8678
74157	64832	301.217	317.212	15.9949	9.69	8.76	0.93	0.8266
74157	68001	301.217	317.212	15.9949	9.69	9.14	0.55	0.787
9086	11032	327.159	343.154	15.9949	2.36	2.79	0.43	0.7987
64024	52813	333.207	349.202	15.9949	8.65	7.75	0.9	0.8152
41921	33927	368.192	384.187	15.9949	7.03	6.5	0.53	0.9472
29095	28154	704.26	720.251	15.9949	6.2	6.13	0.07	0.8116
50125	68582	285.222	301.217	15.9949	7.6	9.19	1.59	0.7248
58013	52813	333.207	349.202	15.9949	8.12	7.75	0.37	0.7495
5298	11032	327.159	343.154	15.9949	1.56	2.79	1.23	0.8686
13066	8775	134.057	150.059	15.9949	3.47	2.32	1.15	0.7804

### Sheet: Table S2c
Table S2c KO-specific oxidative reactions. Oxidative edges accumulating substrate higher than 1.2 fold in KO lines in comparison to WT.
substrate_id	product_id	substrate_mz	product_mz	delta_mz	substrate_rt	product_rt	cosine
34033	22454	336.29	336.29	15.995	6.51	5.71	0.8064
10255	11032	327.159	343.154	15.995	2.63	2.79	0.8617
9561	9628	609.262	625.257	15.9947	2.48	2.47	0.8776
9686	8219	259.129	275.124	15.9949	2.49	2.21	0.8809
30317	21138	304.161	365.156	15.995	6.28	5.63	0.9071
74157	64832	301.217	317.212	15.9948	9.69	8.76	0.8266
74157	68001	301.217	317.212	15.9948	9.69	9.14	0.787
74157	71564	301.217	317.212	15.9948	9.69	9.47	0.7231
24523	18407	375.093	391.088	15.9952	5.87	5.37	0.8593
9086	11032	327.159	343.154	15.9953	2.36	2.79	0.7987
41921	33927	368.192	384.187	15.9953	7.03	6.5	0.9472
58878	34033	304.3	320.295	15.9947	8.18	6.51	0.7979
5298	11032	327.159	343.154	15.9953	1.56	2.79	0.8686

### Sheet: Table S2d
Table S2d Overlapping OE- and KO-specific oxidative reactions. Reactions common in Table S2b and S2c. Abbreviations: FC as fold change, sub as substrate, prod as product, C as Fe sufficient control conditions, and T as Fe deficient treated conditions.
substrate_id	product_id	substrate_mz	product_mz	substrate_rt	product_rt	OE phenotype (product>=1.5)	KO phenotype (substrate>=1.2)	FC sub_KOvsWT_C	FC sub_KOvsWT_T	prod_OEvsWT_C	prod_OEvsWT_T
10255	11032	327.159	343.154	2.63	2.79	C,T	C,T	1.24394	1.52466	2.34748	2.73462
9686	8219	259.129	275.124	2.49	2.21	C	C	1.35792	1.1966	2.31874	1.07554
74157	64832	301.217	317.212	9.69	8.76	T	C	1.31326	0.981121	0.320668	1.69989
74157	68001	301.217	317.212	9.69	9.14	T	C	1.31326	0.981121	0.383732	2.08682
9086	11032	327.159	343.154	2.36	2.79	C,T	C,T	2.50411	1.84814	2.34748	2.73462
41921	33927	368.192	384.187	7.03	6.5	T	T	1.00874	1.36425	0.821349	1.56171
5298	11032	327.159	343.154	1.56	2.79	C,T	C,T	1.49031	1.69197	2.34748	2.73462
