## Supplementary material for "OsIDS3L, a Non-Canonical Dioxygenase Enhancing Iron Homeostasis and Micronutrient Biofortification in Rice": Table S3

### Sheet: Table S3
Table S3 DESeq2 values for genes involved in Strategy I and II Fe acquisition in roots of wild-type (WT) and OsIDS3L knock-out (KO1) lines. The DESeq2 values were obtained from average of three biological repeats.
				WT	WT	KO1	KO1
Gene locus	Gene name	Function	RAPDB gene ID	+Fe	-Fe	+Fe	-Fe
Genes involved in Strategy I Fe acquisition
OC_Os03g37490.1	PEZ1	Phenolics efﬂux transporter	Os03g0571900	797.834	247.61	414.984	161.546
OC_Os03g37640.1	PEZ2	Phenolics efﬂux transporter	Os03g0572900	570.859	455.203	442.066	397.423
OC_Os03g46470.1	IRT1	Fe(II) transporter	Os03g0667500	3.71351	69.6661	17.7065	183.079
OC_Os03g46454.1	IRT2	Fe(II) transporter	Os03g0667300	0	50.3431	1.13606	154.635
OC_Os07g15460.1	NRAMP1	Fe(II) transporter	Os07g0258400	162.902	4634.96	245.323	4224.46
Genes involved in Strategy II Fe acquisition
Genes encoding enzymes in DMA synthesis
LOC_Os03g19427.1	NAS1	Nicotianamine synthase	Os03g0307300	1228.15	26471.6	2927.29	30973.7
LOC_Os03g19420.2	NAS2	Nicotianamine synthase	Os03g0307200	611.78	17392	1869.85	27360.4
LOC_Os07g48980.1	NAS3	Nicotianamine synthase	Os07g0689600	107.93	398.027	551.85	2036.68
LOC_Os02g20360.1	NAAT1	Nicotianamine aminotransferase	Os02g0306401	1250.3	16815.1	1912.28	18090.2
LOC_Os03g13390.2	DMAS1	Deoxymugineic acid synthase	Os03g0237100	77.7648	958.968	175.236	1283.28
LOC_Os07g07410.2	IDS3L	2OG-Fe(II) dioxygenase, OsIDS3L	Os07g0169600	389.106	708.778	1.50725	3.19724
Genes encoding enzymes in Yang cycle
LOC_Os06g02220.1	MTN	Methylthioadenosine/S-adenosyl homocysteine nucleosidase	Os06g0112200	1633.73	4767.1	2139.49	5230.02
LOC_Os12g39860.1	APT1	Adenine phosphoribosyl transferase	Os12g0589100	5302.33	16384.6	6464.97	16685.9
LOC_Os04g57400.1	MTK1	Methylthioribose kinase	Os04g0669800	1598.87	8391.81	2069.8	9681.34
LOC_Os04g57410.1	MTK2	Methylthioribose kinase	Os04g0669900	492.954	2792	589.112	3052.69
LOC_Os11g11050.1	IDI2	Methylthioribose-1-phosphate isomerase	Os11g0216900	498.02	3021.49	638.514	3715.29
LOC_Os11g29370.1	DEP	Methylthioribulose-1-phosphate dehydratase-enolase-phosphatase	Os11g0484000	3476.1	35861.2	4742.86	37917.8
LOC_Os03g06620.1	IDI1	Acireductone dioxygenase	Os03g0161800	4449.16	18416.3	5944.46	18952.9
LOC_Os06g29180.1	FDH	Formate dehydrogenase	Os06g0486800	2068.47	19275.5	3347.48	23593.1
LOC_Os09g28050.1	IDI4	Aminotransferase catalysing the sythesis	Os09g0453800	2319.68	22453.7	3423.96	26169.2
LOC_Os05g04510.1	SAM1	S-adenosyl-L-methionine synthetase	Os05g0135700	4623.11	3044.34	5119.54	4047.78
LOC_Os01g22010.1	SAM2	S-adenosyl-L-methionine synthetase	Os01g0323600	2.32002	37.6167	15.5186	61.2912
LOC_Os12g38270.1	IDS1	Dioxygenases catalysing the hydroxylation of MA	Os12g0570700	607.96	10245.5	1528.08	17517.9
LOC_Os04g24140.1	RPI	Ribose-5-phosphate isomerase	Os04g0306400	387.079	3340.36	928.767	5219.75
Genes encoding transporters
LOC_Os02g43410.1	YSL15	Fe(III)-DMA transporter	Os02g0650300	135.468	4964.06	598.408	5913.79
LOC_Os04g45900.1	YSL16	Fe(III)-DMA transporter	Os04g0542800	340.372	392.765	342.019	443.192
LOC_Os11g04020.1	TOM1	DMA efﬂux transporter	Os11g0134900	181.306	1790.81	245.187	1448.32
LOC_Os11g05390.1	ENA1	NA efﬂux transporter	Os11g0151500	288.2	2204.7	410.111	2326.53
LOC_Os06g48060.1	ENA2	NA efﬂux transporter	Os06g0695800	181.744	324.494	247.762	496.203
Genes encoding transcription factors
LOC_Os01g72370.2	IRO2	Positive transcriptional regulator	Os01g0952800	381.15	6666.64	515.603	6719.49
LOC_Os04g31290.1	OsbHLH156	Positive transcriptional regulator	Os04g0381700	82.0373	669.026	164.553	1099.25
LOC_Os03g26210.2	IRO3	Negative transcriptional regulator	Os03g0379300	311.589	2060.15	515.286	2054.9
